# Epitranscriptome changes triggered by ammonium nutrition regulate the proteome response of maritime pine roots

**DOI:** 10.1101/2021.04.20.440618

**Authors:** Francisco Ortigosa, César Lobato-Fernández, Juan Antonio Pérez-Claros, Francisco R. Cantón, Concepción Ávila, Francisco M. Cánovas, Rafael A. Cañas

## Abstract

Epitranscriptomic modifications constitute a gene expression checkpoint in all living organisms. As nitrogen is an essential element for plant growth and development, a reasonable hypothesis is that changes in the epitranscriptome may regulate nitrogen acquisition and metabolism. In this study, epitranscriptomic modifications caused by ammonium nutrition were monitored in maritime pine roots through direct RNA sequencing using Oxford Nanopore Technology. Transcriptomic responses mainly affected transcripts involved in nitrogen and carbon metabolism, defense, hormone synthesis/signaling, and translation. Global detection of epitranscriptomic marks was performed to evaluate this posttranscriptional mechanism in untreated and ammonium-treated seedlings. Increased m^6^A deposition in the 3’-UTR was observed in response to ammonium, which seems to be correlated with poly(A) lengths and changes in the relative abundance of the corresponding proteins. The results showed that m^6^A deposition and its dynamics seem to be important regulators of translation under ammonium nutrition. These findings suggest that protein translation is finely regulated through epitranscriptomic marks likely by changes in mRNA poly(A) length, transcript abundance and ribosome protein composition. An integration of multiomics data suggests that the epitranscriptome modulates responses to developmental and environmental changes, including ammonium nutrition, through buffering, filtering, and focusing the final products of gene expression.
