## Supplemental Table 2 for "Epitranscriptome changes triggered by ammonium nutrition regulate the proteome response of maritime pine roots"

### Sheet: Hoja1
Table S2. Primers used in this work. Note that "down" primers used for SELECT method are phosphorylated in 5' position.
Primer Name	Gene ID	Gene Name	Technique	Sequence (5’ – 3’)
qpp-AMT1.3-F	pp_203543	Ammonium transporter 1.3	qPCR	GCACAAATTCATCCCACGGG
qpp-AMT1.3-R	pp_203543	Ammonium transporter 1.3	qPCR	TCAACGTTACCCACACCACA
qpp-AMP1-F	pp_58007	Antimicrobial peptide 1	qPCR	AAAGGCGTTGCTCAGACCC
qpp-AMP1-R	pp_58007	Antimicrobial peptide 1	qPCR	GCCAACTACTTAGACGTGCCT
qpp_GS1b-F	pp_68481	Glutamine synthetase 1b	qPCR	CCCAATTGTTTGTGGGGGATA
qpp_GS1b-R	pp_68481	Glutamine synthetase 1b	qPCR	CTGAATGACAAACTAGACACTG
qNADH_GOGAT-F	pp_238921	NADH-Glutamate synthase	qPCR	CATAACAAGCCACTCACATGCC
qNADH_GOGAT-R	pp_238921	NADH-Glutamate synthase	qPCR	CTTGGACCAGGTAGTTGATGCT
qMYB5-F	pp_202778	MYB5	qPCR	ATCGTGTGGAAGGAATGAGC
qMYB5-R	pp_202778	MYB5	qPCR	AATGCCTTGATTGCCACTCT
qpp_Pfk-F	pp_211717	ATP-dependent 6-phosphofructokinase	qPCR	AAATGGTACAGGTGGAGGACA
qpp_Pfk-R	pp_211717	ATP-dependent 6-phosphofructokinase	qPCR	GGCTTCCCACGAACATAAAA
qpp_ASPG-F	pp_167571	L-asparaginase	qPCR	CCCTGCCAGGTTCACTTAAA
qpp_ASPG-R	pp_167571	L-asparaginase	qPCR	ATCAGTTGGAGACCGCAGTT
qpp_SAM synthase-F	pp_92107	S-adenosylmethionine synthetase	qPCR	CTGTGCCCTCTTCATCCAGT
qpp_SAM synthase-R	pp_92107	S-adenosylmethionine synthetase	qPCR	GCCATTACAGCCCACAGAAT
SLAP-F	pp_199988	Peptidase S24/S26A/S26B/S26C family protein	qPCR	AGTATGCTAAGGAATCGTGCCT
SLAP -R	pp_199988	Peptidase S24/S26A/S26B/S26C family protein	qPCR	GTCCATAATTACACACGAACAGA
SKP1/ASK1-F	pp_238578	SKP1/ASK1 family protein	qPCR	ATGCTGGACAGGCTTTGAAC
SKP1/ASK1-R	pp_238578	SKP1/ASK1 family protein	qPCR	GAGTTGCTCCGAGATCTTTACA
S-ONTGS1bAup881	pp_68474	Glutamine synthetase 1b	SELECT	tagccagtaccgtagtgcgtgTAGGTAAGGCGTCCCCCTTG
S-ONTGS1bAdown881	pp_68474	Glutamine synthetase 1b	SELECT	P-TGTAGAACCACTAAACACTATcagaggctgagtcgctgcat
S-ONTGS1b-AUp878	pp_68474	Glutamine synthetase 1b	SELECT	tagccagtaccgtagtgcgtgCCTAGGTAAGGCGTCCCCCT
S-ONTGS1b-ADown878	pp_68474	Glutamine synthetase 1b	SELECT	P-GTTGTAGAACCACTAAACACcagaggctgagtcgctgcat
S-ONTASPGUup1459	pp_167572	L-asparaginase	SELECT	tagccagtaccgtagtgcgtgAAAAGTTAAGTCCAGCACCA
S-ONTASPGUdown1459	pp_167572	L-asparaginase	SELECT	P-GTCGTAACAGACGTTTTCCGcagaggctgagtcgctgcat
S-ONTSAMsynthCup1788	pp_92107	S-adenosylmethionine synthetase	SELECT	tagccagtaccgtagtgcgtgATTCGAGATAATCGAGTCCG
S-ONTSAMsynthCdown1788	pp_92107	S-adenosylmethionine synthetase	SELECT	P-AGAGACGACGAGGAACCTAAcagaggctgagtcgctgcat
S-ONTEFAUp2402	pp_67823	Elongation factor 1-alpha	SELECT	tagccagtaccgtagtgcgtgCTTCCTTCGACGACTCTACT
S-ONTEFADown2402	pp_67823	Elongation factor 1-alpha	SELECT	P-GTTCTCCAGTAAGTTCATACcagaggctgagtcgctgcat
qSPCR-F	-	Adaptor	SELECT	ATGCAGCGACTCAGCCTCTG
qSPCR-R	-	Adaptor	SELECT	TAGCCAGTACCGTAGTGCGTG
