## Supplemental Dataset 1 for "Epitranscriptome changes triggered by ammonium nutrition regulate the proteome response of maritime pine roots"

### Sheet: Supp Dataset 1
Supplemental Dataset 1. Normalized data from root metabolite profiling.
Sample_name	Roots_0_1	Roots_0_2	Roots_0_3	Roots_3_1	Roots_3_2	Roots_3_3
Replicate	1	2	3	1	2	3
Organ	Roots	Roots	Roots	Roots	Roots	Roots
Ammonium nutrition (mM)	0	0	0	3	3	3
Acetylcysteine	0	0	0	1.51633	0	0
Acetate	0.287058	0	0.313338	0.311435	0	0.207085
trans-Aconitate	0.612675	0.257313	0.339092	0	0	1.02642
cis-Aconitate	0.124249	0.0581028	0.0643845	0.0714769	0.21773	0.207085
L-Alanine	1.03683	1.21601	1.15892	1.13342	1.03875	0.994908
L-Arginine	2.57923	2.61463	2.85867	2.87439	2.99378	2.84967
Ascorbate	0.162809	0	0	0	0	0
L-Aspartate	1.09253	0	0	0	0	0
L-Asparagine	25.9509	27.8935	27.2303	26.8702	21.2786	20.6545
Betaine	0.0355609	0.0323716	0.0175984	0.0388017	0.0635045	0.0495203
D-beta-Hydroxybutyric acid	0	0.0282214	0	0.153165	0.117937	0
Caffeate	0.312764	0.311265	0.253246	0.311435	0.780198	0.75631
Choline	0.831182	0.883993	0.819829	1.00578	0.929888	0.895867
Citrate	0	0	0	0	0	0
L-Citrulline	0.548408	0.647431	0.841291	0.653503	0.889063	0.796827
Creatine	0	0.0124506	0.0137354	0.0127637	0.0294842	0.0117048
L-Cysteine	0	0	0	0	0	0
D-Fructose	2.00083	1.93399	2.05172	2.26173	1.9006	1.80974
D-Fucose	0.445582	0.103755	0.356261	0	0.362883	0.12155
Fumarate	0.334186	0.20751	0.163107	0	0.235874	0.508708
GABA	0	0	0.184569	0.296119	0.444532	0
D-Glucuronate	0	0	0	0	0	0
D-Glycerate	0	0.0348617	0.313338	0	0.403707	0.328635
L-Glutamine	1.61523	1.85099	1.82423	2.96629	2.39956	1.44509
L-Glutamate	0.46272	0.81759	0.437814	1.29679	0.426388	0.688782
D-Glucose 1-phosphate	0	0.0539526	0.0643845	0	0.122473	0.270111
D-Glucose 6-phosphate	0.0556977	0.381819	0.364845	0.331857	0.45814	0.324133
D-Glucose	1.55097	1.87589	1.76843	1.41422	1.12947	0.913874
Glycine	0.479857	0.527076	0.618091	0.36249	0.616901	0.508708
D-Glyceraldehyde	0	0	0	0	0	0
Glycerol	0.141387	0.311265	0.278999	0	0	0.193579
Glycerophosphocholine	0.0145671	0.0141107	0.0115892	0.0321646	0.0408243	0
Glutathione	0.0942577	0.132806	0.120184	0.117426	0.127009	0.207085
Guanidinoacetate	0	0.522925	0.0339092	0.117426	0.412779	0.234096
L-Histidine	0.865457	0.717985	0.630968	1.06705	0.966176	1.11646
L-Isoleucine	0.479857	0.444072	0.515076	0.474811	0.444532	0.400664
myo-Inositol	0	0.0954546	0	0	0	0.058524
Isocitrate	3.60322	1.77629	2.76853	0	2.19544	2.52553
L-Lactate	0	1.0998	1.0044	1.10789	1.05236	0.954391
L-Leucine	0.171378	0.186759	0.197446	0.250169	0.244946	0.198081
L-Lysine	0.728355	0	0	0	0	0
L-Malate	4.09164	3.02965	3.74288	0	2.79874	5.80738
Maltose	0	0	0	0	0	0
D-Mannose	0.0856888	0.0352767	0.20603	0.10211	0.635045	0.364649
L-Methionine	0.274204	0.257313	0.257538	0.239958	0.453604	0.373653
L-Ornithine	0.402737	0.659882	0.63526	0.770929	1.09772	0.9769
2-Oxoglutarate	0	0.547827	0.188861	0	0	1.32354
Phosphatidylcholine	0.145671	0.157708	0.15023	0.20422	0.19505	0.202583
Phosphocreatine	0	0.0581028	0.0944306	0.122532	0.0816487	0.0202583
4-Coumarate	0.334186	0.261463	0.296169	0.321646	0.684942	0.612251
L-Phenylalanine	0	0	0	0	0.267626	0.108044
O-Phospho-L-serine	0.869742	0.190909	0	0.0388017	0.784734	0.661771
Oxidized glutathione	0	0	0	0	0	0
D-Pinitol	0.968284	1.13716	1.13746	1.17937	0.911744	0.900369
L-Proline	2.22362	2.21621	2.5625	2.60891	4.17315	2.9307
Pyruvate	0	0	0	0.224642	0	0
D-Ribose	0	0	0	0	0	0
Salicylic acid	0.668373	0.535376	0.686768	0.382912	1.27009	1.18399
L-Serine	0.844035	1.34467	1.03874	1.80734	1.07958	1.211
Shikimate	1.11395	1.43597	1.36924	1.65418	1.71462	1.61166
Succinate	0	0.0705534	0	0.347173	0	0
Sucrose	4.17733	4.45317	4.33522	3.98228	3.60615	3.27284
Taurine	0	0	0	0	0	0
L-Threonine	1.20821	0	0	0	0	0
Hydroxyproline	0	0	0	0	0	0
L-Tryptophan	1.49099	1.22016	1.03874	1.29169	2.61729	2.55255
D-Xylose	0	0	0	0	0	0
Quinate	2.15936	2.1498	1.92724	2.80291	1.93689	2.13387
L-Valine	1.00256	1.0251	0.978644	1.15895	0.929888	0.949889
GPC+Cho	0.848319	0.896444	0.832706	1.03641	0.970712	0.895867
Ins+Gly	0.479857	0.61838	0.618091	0.36249	0.616901	0.567232
Cr+PCr	0	0.0705534	0.107307	0.132743	0.108865	0.0319631
Glu+Gln	2.07795	2.66858	2.26204	4.26309	2.82595	2.13387
