## Supplemental Dataset 5 for "Epitranscriptome changes triggered by ammonium nutrition regulate the proteome response of maritime pine roots"

### Sheet: Supp Dataset 5
Supplemental Dataset 5. Transcripts with upregulated and downregulated modifications at the same time.
ID	Description	Arabidopsis	Arabidopsis description
pp_100364	Q40854sp=Metallothionein-like protein EMB30 Picea glauca (White spruce) (Pinus glauca)	AT3G15353.1	metallothionein 3
pp_105359	A0A078BVF4tr=BnaC01g06470D protein Brassica napus (Rape)	AT4G31985.1	Ribosomal protein L39 family protein
pp_107252	A0A0C9S1G0tr=TSA: Wollemia nobilis Ref_Wollemi_Transcript_25454_1251 transcribed RNA sequence Wollemia nobilis	AT1G61065.1	1%2C3-beta-glucan synthase component (DUF1218)
pp_116909	A9P0B9sp=60S ribosomal protein L18a Picea sitchensis (Sitka spruce) (Pinus sitchensis)	AT2G34480.2	Ribosomal protein L18ae/LX family protein
pp_117765	A0A0D6QR66tr=Uncharacterized protein Araucaria cunninghamii (Hoop pine) (Moreton Bay pine)	AT4G28670.1	cysteine-rich RECEPTOR-like kinase%2C putative (DUF26)
pp_127696	A0A0A7M862sp=Elongation factor 1-alpha Pinus massoniana	AT1G07920.1	GTP binding Elongation factor Tu family protein
pp_134758	Q9LLZ6tr=Proline-rich protein Pinus taeda (Loblolly pine)	AT1G62500.1	Bifunctional inhibitor/lipid-transfer protein/seed storage 2S albumin superfamily protein
pp_134820	A8E1V8tr=Chalcone synthase Pinus pinaster (Maritime pine)	AT5G13930.1	Chalcone and stilbene synthase family protein
pp_134827	A8E1V8tr=Chalcone synthase Pinus pinaster (Maritime pine)	AT5G13930.1	Chalcone and stilbene synthase family protein
pp_136341	A9NPE3tr=Putative uncharacterized protein Picea sitchensis (Sitka spruce) (Pinus sitchensis)	AT2G16850.1	plasma membrane intrinsic protein 2%3B8
pp_137198	A9NVE3tr=Putative uncharacterized protein Picea sitchensis (Sitka spruce) (Pinus sitchensis)	AT5G42800.1	dihydroflavonol 4-reductase
pp_144915	A0A0C9RGG8tr=TSA: Wollemia nobilis Ref_Wollemi_Transcript_28271_2814 transcribed RNA sequence Wollemia nobilis	AT5G17920.1	Cobalamin-independent synthase family protein
pp_152554	G8C847sp=S-adenosylmethionine decarboxylase proenzyme Pinus sylvestris (Scots pine)	AT3G02470.1	S-adenosylmethionine decarboxylase
pp_152829	B8LMW5sp=Cysteine proteinase inhibitor Picea sitchensis (Sitka spruce) (Pinus sitchensis)	AT3G12490.1	cystatin B
pp_155039	A9NNG2tr=Putative uncharacterized protein Picea sitchensis (Sitka spruce) (Pinus sitchensis)	AT2G16850.1	plasma membrane intrinsic protein 2%3B8
pp_155119	A0A0B0PTB9tr=60S ribosomal L35 Gossypium arboreum (Tree cotton) (Gossypium nanking)	AT3G09500.1	Ribosomal L29 family protein
pp_155142	D8QWU7tr=Ubiquitin-conjugating enzyme 28, E2 Selaginella moellendorffii (Spikemoss)	AT4G27960.2	ubiquitin conjugating enzyme 9
pp_173386	A9S4U6tr=Predicted protein Physcomitrella patens subsp. patens (Moss)	AT1G31812.1	acyl-CoA-binding protein 6
pp_179544	Q6RY58tr=Ascorbate peroxidase Pinus pinaster (Maritime pine)	AT1G07890.1	ascorbate peroxidase 1
pp_186374	Q84L42tr=Putative histone H1 Pinus pinaster (Maritime pine)	AT2G18050.1	histone H1-3
pp_188583	M5WRW6tr=Uncharacterized protein Prunus persica (Peach) (Amygdalus persica)	#N/A	#N/A
pp_195691	P52777sp=Phenylalanine ammonia-lyase Pinus taeda (Loblolly pine)	AT3G53260.1	phenylalanine ammonia-lyase 2
pp_199017	A0A0C9S4Y4tr=TSA: Wollemia nobilis Ref_Wollemi_Transcript_13557_1011 transcribed RNA sequence Wollemia nobilis	#N/A	#N/A
pp_200207	Q9LLZ6tr=Proline-rich protein Pinus taeda (Loblolly pine)	AT1G62500.1	Bifunctional inhibitor/lipid-transfer protein/seed storage 2S albumin superfamily protein
pp_201977	A0A0C9S364tr=TSA: Wollemia nobilis Ref_Wollemi_Transcript_15592_1653 transcribed RNA sequence Wollemia nobilis	AT2G38820.2	DNA-directed RNA polymerase subunit beta-beta protein%2C putative (DUF506)
pp_201987	EnsemblPlants:Si021922m} Setaria italica (Foxtail millet) (Panicum italicum)	AT4G39660.1	alanine:glyoxylate aminotransferase 2
pp_202980	A9P1N7tr=Putative uncharacterized protein Picea sitchensis (Sitka spruce) (Pinus sitchensis)	AT1G48630.1	receptor for activated C kinase 1B
pp_203553	B9SD38tr=Eukaryotic translation elongation factor, putative Ricinus communis (Castor bean)	AT1G56070.1	Ribosomal protein S5/Elongation factor G/III/V family protein
pp_206119	A0A078C4Z1tr=BnaC08g29390D protein Brassica napus (Rape)	AT3G58680.1	multiprotein bridging factor 1B
pp_206131	A8MR89sp=Protein AE7-like 1 Arabidopsis thaliana (Mouse-ear cress)	AT3G50845.1	MIP18 family protein (DUF59)
pp_209535	A9NUY8sp=Catalase Picea sitchensis (Sitka spruce) (Pinus sitchensis)	AT1G20620.1	catalase 3
pp_210136	A0A061FWX1tr=DNAJ Theobroma cacao (Cacao) (Cocoa)	AT5G22060.1	DNAJ homologue 2
pp_210565	A9NKS7tr=Putative uncharacterized protein Picea sitchensis (Sitka spruce) (Pinus sitchensis)	AT4G39090.1	Papain family cysteine protease
pp_212084	Q9SPI7tr=Actin Picea rubens (Red spruce) (Picea australis)	AT5G09810.1	actin 7
pp_215440	Isoform2 of Polyubiquitin 14 OS=Arabidopsis thaliana GN=UBQ14	AT4G02890.1	Ubiquitin family protein
pp_216580	---NA---	#N/A	#N/A
pp_227575	A0A0C9RW92tr=TSA: Wollemia nobilis Ref_Wollemi_Transcript_9441_2227 transcribed RNA sequence Wollemia nobilis	AT5G43060.1	Granulin repeat cysteine protease family protein
pp_236318	P46297sp=40S ribosomal protein S23 Fragaria ananassa (Strawberry) (Fragaria chiloensis x Fragaria virginiana)	AT5G02960.1	Ribosomal protein S12/S23 family protein
pp_241471	B3TLR9tr=Ras-related protein RIC1 Elaeis guineensis var. tenera (Oil palm)	AT1G02130.1	RAS 5
pp_33185	A0A0C9RJK5tr=TSA: Wollemia nobilis Ref_Wollemi_Transcript_14490_2660 transcribed RNA sequence Wollemia nobilis	AT3G58610.1	ketol-acid reductoisomerase
pp_35903	A0A0C9RIN9tr=TSA: Wollemia nobilis Ref_Wollemi_Transcript_15748_1392 transcribed RNA sequence Wollemia nobilis	AT5G38480.1	general regulatory factor 3
pp_61660	A9NK21sp=Peptidyl-prolyl cis-trans isomerase Picea sitchensis (Sitka spruce) (Pinus sitchensis)	AT2G29960.1	cyclophilin 5
pp_66210	A9QVH4sp=Tubulin alpha chain Picea wilsonii	AT1G04820.1	tubulin alpha-4 chain
pp_66319	---NA---	#N/A	#N/A
pp_66391	B8LRT5tr=Putative uncharacterized protein Picea sitchensis (Sitka spruce) (Pinus sitchensis)	AT1G61720.1	NAD(P)-binding Rossmann-fold superfamily protein
pp_67823	A9NWR1sp=Elongation factor 1-alpha Picea sitchensis (Sitka spruce) (Pinus sitchensis)	AT1G07920.1	GTP binding Elongation factor Tu family protein
pp_68474	K8FDV3sp=Glutamine synthetase Pinus pinaster (Maritime pine)	AT5G37600.1	hypothetical protein
pp_68597	A9NKK9sp=40S ribosomal protein S4 Picea sitchensis (Sitka spruce) (Pinus sitchensis)	AT5G58420.1	Ribosomal protein S4 (RPS4A) family protein
pp_72505	Q9ZRX0sp=Translationally-controlled tumor protein homolog Pseudotsuga menziesii (Douglas-fir) (Abies menziesii)	AT3G05540.1	Methionine sulfoxide reductase (MSS4-like) family protein
pp_74687	A0A0C9RXD1tr=TSA: Wollemia nobilis Ref_Wollemi_Transcript_6229_1354 transcribed RNA sequence Wollemia nobilis	AT1G29980.1	choice-of-anchor C domain protein%2C putative (Protein of unknown function%2C DUF642)
pp_75314	Q94BT9sp=Copper transport protein ATX1 Arabidopsis thaliana (Mouse-ear cress)	AT3G56240.1	copper chaperone
pp_78505	A9RX79tr=Predicted protein Physcomitrella patens subsp. patens (Moss)	AT1G69230.1	SPIRAL1-like2
pp_79719	C0PSN2tr=Putative uncharacterized protein Picea sitchensis (Sitka spruce) (Pinus sitchensis)	AT5G25610.1	BURP domain-containing protein
pp_83215	B8LQ29tr=Putative uncharacterized protein Picea sitchensis (Sitka spruce) (Pinus sitchensis)	AT1G55170.1	DNA double-strand break repair protein
pp_94288	EnsemblPlants:Si021434m} Setaria italica (Foxtail millet) (Panicum italicum)	AT3G12580.1	heat shock protein 70
