## Supplemental Dataset 7 for "Epitranscriptome changes triggered by ammonium nutrition regulate the proteome response of maritime pine roots"

### Sheet: Supp Dataset 7
Supplemental Dataset 7. Identified differential m6A positions coincident with DRS differential modification detected by Tombo software in the three close positions context. DE transcripts overmodified are in highlighted red. DE transcripts undermodified are in highlighted blue.
1Canales et al. (2014) Plant Biotechnology Journal 12:286. 2Cañas et al. (2017) Plant Journal 91:1064.
Contig ID	Tombo base in sense	Modification position in Tombo	A position in RRACH	Sense	Description	SP3_id1	Procogen_id2	Arabidopsis id	Arabidopsis description	LogFC	P-value1	P-value2	P-value3
pp_192004	C	543	542	+	A0A061E2H9sp=Peroxidase Theobroma cacao (Cacao) (Cocoa)	sp_v3.0_unigene26714	isotig50383	AT5G64120.1	Peroxidase superfamily protein	-1.68972	0.00879664	0.0155517	0.0286271
pp_242391	C	1153	1152	+	A0A0K9Q5Y4tr=Putative Ubiquitin-conjugating enzyme E2 N Zostera marina (Eelgrass)	sp_v3.0_unigene16915	unigene16915	AT1G78870.2	ubiquitin-conjugating enzyme 35	-1.3297	0.0135548	0.00474879	0.000151081
pp_79729	A	1468	1468	+	A9NU27tr=Putative uncharacterized protein Picea sitchensis (Sitka spruce) (Pinus sitchensis)	sp_v3.0_unigene20239	unigene126724	AT5G25610.1	BURP domain-containing protein	-1.11387	0.0214498	0.0231573	0.0204292
pp_144839	T	1600	1598	-	A6N837sp=Sucrose synthase Pinus taeda (Loblolly pine)	sp_v3.0_unigene98717	isotig42369	AT4G02280.1	sucrose synthase 3	-1.07151	0.00361265	0.0298925	0.00924656
pp_197369	C	728	731	-	A9NS25sp=Hexosyltransferase Picea sitchensis (Sitka spruce) (Pinus sitchensis)	sp_v3.0_unigene16911	isotig05291	AT2G47180.1	galactinol synthase 1	-0.935417	2.61e-09	0.022486	3.33e-05
pp_155149	C	817	818	-	W9QW90tr=Ubiquitin-conjugating enzyme E2-17 kDa Morus notabilis	sp_v3.0_unigene41259	unigene41259	AT1G64230.1	ubiquitin-conjugating enzyme 28	-0.882183	2.05e-09	0.0405052	0.00137591
pp_136341	C	1572	1573	-	A9NPE3tr=Putative uncharacterized protein Picea sitchensis (Sitka spruce) (Pinus sitchensis)	sp_v3.0_unigene21361	isotig49409	AT2G16850.1	plasma membrane intrinsic protein 2%3B8	-0.708625	1.13e-17	0.0445861	0.000113008
pp_74687	G	498	501	-	A0A0C9RXD1tr=TSA: Wollemia nobilis Ref_Wollemi_Transcript_6229_1354 transcribed RNA sequence Wollemia nobilis	sp_v3.0_unigene10408	isotig28260	AT1G29980.1	choice-of-anchor C domain protein%2C putative (Protein of unknown function%2C DUF642)	-0.660901	0.0120847	0.0232421	2.96e-07
pp_155149	T	816	818	-	W9QW90tr=Ubiquitin-conjugating enzyme E2-17 kDa Morus notabilis	sp_v3.0_unigene41259	unigene41259	AT1G64230.1	ubiquitin-conjugating enzyme 28	-0.642373	1.63e-14	0.0492381	0.00391056
pp_76667	A	2121	2124	-	A0A0C9RXJ5tr=TSA: Wollemia nobilis Ref_Wollemi_Transcript_5758_1687 transcribed RNA sequence Wollemia nobilis	sp_v3.0_unigene34067	isotig29092	AT3G51730.1	saposin B domain-containing protein	-0.594349	0.00112542	0.0318666	0.00741482
pp_136341	A	1573	1573	-	A9NPE3tr=Putative uncharacterized protein Picea sitchensis (Sitka spruce) (Pinus sitchensis)	sp_v3.0_unigene21361	isotig49409	AT2G16850.1	plasma membrane intrinsic protein 2%3B8	-0.586225	1.02e-06	0.00427528	0.00024217
pp_68474	A	880	878	+	K8FDV3sp=Glutamine synthetase Pinus pinaster (Maritime pine)	sp_v3.0_unigene10503	unigene10503	AT5G37600.1	hypothetical protein	-0.566254	2.72e-07	7.51e-07	2.86e-07
pp_201977	C	1267	1270	-	A0A0C9S364tr=TSA: Wollemia nobilis Ref_Wollemi_Transcript_15592_1653 transcribed RNA sequence Wollemia nobilis	sp_v3.0_unigene36102	isotig47061	AT2G38820.2	DNA-directed RNA polymerase subunit beta-beta protein%2C putative (DUF506)	-0.557751	1.61e-07	0.012959	0.00689058
pp_68474	C	879	878	+	K8FDV3sp=Glutamine synthetase Pinus pinaster (Maritime pine)	sp_v3.0_unigene10503	unigene10503	AT5G37600.1	hypothetical protein	-0.525957	2.68e-05	5.37e-08	1.13e-05
pp_94288	C	508	509	-	EnsemblPlants:Si021434m} Setaria italica (Foxtail millet) (Panicum italicum)	sp_v3.0_unigene370	unigene370	AT3G12580.1	heat shock protein 70	-0.520357	7.9e-05	0.0161678	0.0136419
pp_67823	A	2402	2402	-	A9NWR1sp=Elongation factor 1-alpha Picea sitchensis (Sitka spruce) (Pinus sitchensis)	sp_v3.0_unigene21427	unigene21427	AT1G07920.1	GTP binding Elongation factor Tu family protein	-0.51628	0.00278552	0.0173415	6.75e-05
pp_163612	T	1081	1083	-	A9NNZ4tr=Putative uncharacterized protein Picea sitchensis (Sitka spruce) (Pinus sitchensis)	sp_v3.0_unigene38053	unigene38053	AT4G23400.1	plasma membrane intrinsic protein 1%3B5	0.519133	2.19e-61	0.0352283	1.08e-11
pp_153187	T	337	340	-	---NA---	sp_v3.0_unigene30366	unigene30366	#N/A	#N/A	0.581996	0.0001	0.00856483	0.00198994
pp_179544	C	894	896	-	Q6RY58tr=Ascorbate peroxidase Pinus pinaster (Maritime pine)	sp_v3.0_unigene31073	unigene31073	AT1G07890.1	ascorbate peroxidase 1	0.608427	0.000113561	0.0225565	0.0253448
pp_73739	T	1032	1034	-	Q9SDY5sp=NEDD8-conjugating enzyme Ubc12 Arabidopsis thaliana (Mouse-ear cress)	sp_v3.0_unigene10750	unigene10750	AT4G36800.1	RUB1 conjugating enzyme 1	0.67651	2.64e-05	0.0473893	0.00854615
pp_227967	T	781	783	-	A9NN85sp=Small ubiquitin-related modifier Picea sitchensis (Sitka spruce) (Pinus sitchensis)	sp_v3.0_unigene37902	unigene37902	AT5G55160.1	small ubiquitin-like modifier 2	0.682607	0.0267742	0.000630882	0.0018264
pp_210136	A	1775	1776	+	A0A061FWX1tr=DNAJ Theobroma cacao (Cacao) (Cocoa)	sp_v3.0_unigene17239	unigene17239	AT5G22060.1	DNAJ homologue 2	0.685498	1.12e-05	0.043638	0.0189415
pp_181111	G	399	400	+	A0A061F272tr=Germin-like protein 2 Theobroma cacao (Cacao) (Cocoa)	sp_v3.0_unigene30325	unigene30325	AT1G09560.1	germin-like protein 5	0.687212	0.000260099	0.00295458	1.47e-07
pp_144915	C	1999	2000	-	A0A0C9RGG8tr=TSA: Wollemia nobilis Ref_Wollemi_Transcript_28271_2814 transcribed RNA sequence Wollemia nobilis	sp_v3.0_unigene17494	isotig13575	AT5G17920.1	Cobalamin-independent synthase family protein	0.699661	0.0451254	0.0382455	0.00280644
pp_87000	C	436	437	-	A0A0B0N6J0tr=Aldehyde dehydrogenase family 2 member B4, mitochondrial Gossypium arboreum (Tree cotton) (Gossypium nanking)	sp_v3.0_unigene96277	unigene96277	AT1G23800.1	aldehyde dehydrogenase 2B7	0.728096	0.0115363	0.0332578	0.0133398
pp_227967	T	780	783	-	A9NN85sp=Small ubiquitin-related modifier Picea sitchensis (Sitka spruce) (Pinus sitchensis)	sp_v3.0_unigene37902	unigene37902	AT5G55160.1	small ubiquitin-like modifier 2	0.766363	0.0187859	0.000398008	0.0071778
pp_120429	C	261	264	+	W9RAA1tr=60S ribosomal protein L34 Morus notabilis	sp_v3.0_unigene16996	unigene16996	AT1G26880.1	Ribosomal protein L34e superfamily protein	0.815215	1.33e-12	0.0428746	1.44e-10
pp_203553	C	2352	2351	+	B9SD38tr=Eukaryotic translation elongation factor, putative Ricinus communis (Castor bean)	sp_v3.0_unigene11466	unigene19609	AT1G56070.1	Ribosomal protein S5/Elongation factor G/III/V family protein	0.825616	0.00268752	0.00624173	0.0355483
pp_243110	G	416	415	-	A0A0V0I186tr=Putative translocase subunit seca-like Solanum chacoense (Chaco potato)	sp_v3.0_unigene16994	unigene16994	AT1G68490.1	translocase subunit seca	0.940878	0.0118291	0.024137	0.00104445
pp_199937	C	780	781	-	Q676U0tr=Disease resistance protein Pinus sylvestris (Scots pine)	sp_v3.0_unigene30686	isotig01574	AT4G02170.1	cotton fiber protein	-0.485285	1.31e-34	3.7e-06	2.28e-11
pp_72505	A	447	449	-	Q9ZRX0sp=Translationally-controlled tumor protein homolog Pseudotsuga menziesii (Douglas-fir) (Abies menziesii)	sp_v3.0_unigene20693	isotig03932	AT3G05540.1	Methionine sulfoxide reductase (MSS4-like) family protein	-0.465008	6.61e-09	0.00512653	0.0294939
pp_194247	G	498	497	-	A9SME1sp=Thiamine thiazole synthase 2, chloroplastic Physcomitrella patens subsp. patens (Moss)	sp_v3.0_unigene390	unigene390	AT5G54770.1	thiazole biosynthetic enzyme%2C chloroplast (ARA6) (THI1) (THI4)	-0.445019	1.05e-12	3.23e-06	1.37e-06
pp_68474	A	878	878	+	K8FDV3sp=Glutamine synthetase Pinus pinaster (Maritime pine)	sp_v3.0_unigene10503	unigene10503	AT5G37600.1	hypothetical protein	-0.430188	0.0001831	1.71e-05	0.000432049
pp_243174	A	1386	1389	-	U5TRI1sp=Eukaryotic translation initiation factor 5A Pinus contorta (Shore pine) (Lodgepole pine)	sp_v3.0_unigene17355	PUT-10013	AT1G13950.1	eukaryotic elongation factor 5A-1	-0.413977	3.21e-06	0.00724131	0.0343844
pp_188901	C	1047	1046	+	A9NLY4tr=Putative uncharacterized protein Picea sitchensis (Sitka spruce) (Pinus sitchensis)	sp_v3.0_unigene22594	unigene22594	#N/A	#N/A	-0.377914	0.00407675	0.0126671	0.000252323
pp_225711	A	1119	1122	-	A0A0C9QTP7tr=TSA: Wollemia nobilis Ref_Wollemi_Transcript_10235_1472 transcribed RNA sequence Wollemia nobilis	sp_v3.0_unigene17341	unigene17341	AT1G05850.1	Chitinase family protein	-0.375123	2.75e-08	0.000159663	1.01e-05
pp_194247	G	499	497	-	A9SME1sp=Thiamine thiazole synthase 2, chloroplastic Physcomitrella patens subsp. patens (Moss)	sp_v3.0_unigene390	unigene390	AT5G54770.1	thiazole biosynthetic enzyme%2C chloroplast (ARA6) (THI1) (THI4)	-0.348353	1.69e-05	0.000366605	0.00193573
pp_199937	A	781	781	-	Q676U0tr=Disease resistance protein Pinus sylvestris (Scots pine)	sp_v3.0_unigene30686	isotig01574	AT4G02170.1	cotton fiber protein	-0.347404	7.07e-08	6.72e-08	0.0143998
pp_178074	C	1635	1638	-	A0A0C9S489tr=TSA: Wollemia nobilis Ref_Wollemi_Transcript_25702_1101 transcribed RNA sequence Wollemia nobilis	sp_v3.0_unigene34145	unigene34145	AT4G00680.1	actin depolymerizing factor 8	-0.343388	4.02e-05	0.0161527	0.0143228
pp_135577	G	1850	1851	+	D6BR51tr=Actin-depolymerizing factor 6 Jatropha curcas (Barbados nut)	sp_v3.0_unigene34144	unigene34144	AT2G16700.1	actin depolymerizing factor 5	-0.337763	0.00108507	0.000351218	0.000226844
pp_94288	A	506	509	-	EnsemblPlants:Si021434m} Setaria italica (Foxtail millet) (Panicum italicum)	sp_v3.0_unigene370	unigene370	AT3G12580.1	heat shock protein 70	-0.337636	5e-11	0.0256213	4.98e-05
pp_178074	C	1636	1638	-	A0A0C9S489tr=TSA: Wollemia nobilis Ref_Wollemi_Transcript_25702_1101 transcribed RNA sequence Wollemia nobilis	sp_v3.0_unigene34145	unigene34145	AT4G00680.1	actin depolymerizing factor 8	-0.30511	4.95e-06	0.00871946	0.00202494
pp_199937	C	779	781	-	Q676U0tr=Disease resistance protein Pinus sylvestris (Scots pine)	sp_v3.0_unigene30686	isotig01574	AT4G02170.1	cotton fiber protein	-0.299496	3.18e-22	1.31e-08	2.7e-07
pp_245193	G	836	835	-	A0A077EMG8tr=Putative auxin-repressed protein Pinus massoniana	sp_v3.0_unigene17237	isotig13858	AT1G28330.1	dormancy-associated protein-like 1	-0.286857	0.0117944	0.0418524	0.00684815
pp_152554	A	1468	1470	-	G8C847sp=S-adenosylmethionine decarboxylase proenzyme Pinus sylvestris (Scots pine)	sp_v3.0_unigene17208	isotig11152	AT3G02470.1	S-adenosylmethionine decarboxylase	-0.267778	0.00112014	0.0203525	0.0120812
pp_197369	C	729	731	-	A9NS25sp=Hexosyltransferase Picea sitchensis (Sitka spruce) (Pinus sitchensis)	sp_v3.0_unigene16911	isotig05291	AT2G47180.1	galactinol synthase 1	-0.257039	8.93e-10	0.0272614	1.25e-05
pp_225711	G	1406	1405	-	A0A0C9QTP7tr=TSA: Wollemia nobilis Ref_Wollemi_Transcript_10235_1472 transcribed RNA sequence Wollemia nobilis	sp_v3.0_unigene17341	unigene17341	AT1G05850.1	Chitinase family protein	-0.256434	3.01e-12	0.0333663	7.15e-06
pp_178074	A	1415	1418	-	A0A0C9S489tr=TSA: Wollemia nobilis Ref_Wollemi_Transcript_25702_1101 transcribed RNA sequence Wollemia nobilis	sp_v3.0_unigene34145	unigene34145	AT4G00680.1	actin depolymerizing factor 8	-0.242312	1.18e-06	0.0462618	0.00144997
pp_217050	C	592	593	-	A0A176VW85tr=Uncharacterized protein Marchantia polymorpha subsp. polymorpha	sp_v3.0_unigene38662	isotig56593	AT3G05950.1	RmlC-like cupins superfamily protein	-0.236485	5.67e-09	0.0353689	7.66e-06
pp_79719	G	1397	1399	+	C0PSN2tr=Putative uncharacterized protein Picea sitchensis (Sitka spruce) (Pinus sitchensis)	sp_v3.0_unigene26968	unigene26968	AT5G25610.1	BURP domain-containing protein	-0.232554	0.00370507	0.00306471	0.0233102
pp_155149	C	898	901	-	W9QW90tr=Ubiquitin-conjugating enzyme E2-17 kDa Morus notabilis	sp_v3.0_unigene41259	unigene41259	AT1G64230.1	ubiquitin-conjugating enzyme 28	-0.2241	2.43e-10	0.022271	0.0127992
pp_116909	A	300	301	+	A9P0B9sp=60S ribosomal protein L18a Picea sitchensis (Sitka spruce) (Pinus sitchensis)	sp_v3.0_unigene1871	unigene1871	AT2G34480.2	Ribosomal protein L18ae/LX family protein	-0.218392	0.0181741	0.00195734	0.00539895
pp_188901	C	1048	1046	+	A9NLY4tr=Putative uncharacterized protein Picea sitchensis (Sitka spruce) (Pinus sitchensis)	sp_v3.0_unigene22594	unigene22594	#N/A	#N/A	-0.210239	0.000210462	0.00588094	0.00313766
pp_108458	A	943	944	+	O22429tr=Calcium binding protein Pinus taeda (Loblolly pine)	sp_v3.0_unigene17200	unigene17200	AT1G24620.1	EF hand calcium-binding protein family	-0.210055	0.0132371	0.0033252	0.049635
pp_246197	C	473	474	-	A9P0L6tr=Putative uncharacterized protein Picea sitchensis (Sitka spruce) (Pinus sitchensis)	sp_v3.0_unigene18483	unigene18483	#N/A	#N/A	-0.197379	0.0182711	0.0115027	0.00343776
pp_135577	A	1849	1851	+	D6BR51tr=Actin-depolymerizing factor 6 Jatropha curcas (Barbados nut)	sp_v3.0_unigene34144	unigene34144	AT2G16700.1	actin depolymerizing factor 5	-0.181781	0.00356689	0.00231649	0.0260188
pp_225711	A	1407	1405	-	A0A0C9QTP7tr=TSA: Wollemia nobilis Ref_Wollemi_Transcript_10235_1472 transcribed RNA sequence Wollemia nobilis	sp_v3.0_unigene17341	unigene17341	AT1G05850.1	Chitinase family protein	-0.180549	3.89e-06	0.0100806	1.39e-07
pp_66254	A	4596	4599	-	A0A1D1XHA3tr=Replication protein A DNA-binding subunit Anthurium amnicola	sp_v3.0_unigene19342	isotig42242	AT2G06510.1	replication protein A 1A	-0.178035	1.79e-07	0.0246445	0.030577
pp_153045	A	472	472	+	A0A0K0M6X6tr=BSU2 Pinus tabuliformis (Chinese pine) (Pinus leucosperma)	sp_v3.0_unigene17163	unigene17163	AT1G24735.1	S-adenosyl-L-methionine-dependent methyltransferases superfamily protein	-0.17289	0.0281815	0.00770742	0.0295011
pp_120429	C	510	509	+	W9RAA1tr=60S ribosomal protein L34 Morus notabilis	sp_v3.0_unigene16996	unigene16996	AT1G26880.1	Ribosomal protein L34e superfamily protein	-0.168658	0.00459688	0.0213444	0.00344553
pp_120429	C	510	513	+	W9RAA1tr=60S ribosomal protein L34 Morus notabilis	sp_v3.0_unigene16996	unigene16996	AT1G26880.1	Ribosomal protein L34e superfamily protein	-0.168658	0.00459688	0.0213444	0.00344553
pp_199017	A	712	710	-	A0A0C9S4Y4tr=TSA: Wollemia nobilis Ref_Wollemi_Transcript_13557_1011 transcribed RNA sequence Wollemia nobilis	sp_v3.0_unigene17662	unigene17662	#N/A	#N/A	-0.168418	0.00262253	0.0352749	0.00344557
pp_120429	A	511	509	+	W9RAA1tr=60S ribosomal protein L34 Morus notabilis	sp_v3.0_unigene16996	unigene16996	AT1G26880.1	Ribosomal protein L34e superfamily protein	-0.163838	0.0193051	0.00872744	0.00025749
pp_120429	A	511	513	+	W9RAA1tr=60S ribosomal protein L34 Morus notabilis	sp_v3.0_unigene16996	unigene16996	AT1G26880.1	Ribosomal protein L34e superfamily protein	-0.163838	0.0193051	0.00872744	0.00025749
pp_199017	G	711	710	-	A0A0C9S4Y4tr=TSA: Wollemia nobilis Ref_Wollemi_Transcript_13557_1011 transcribed RNA sequence Wollemia nobilis	sp_v3.0_unigene17662	unigene17662	#N/A	#N/A	-0.157706	0.0152333	0.0424827	0.00179817
pp_225711	A	967	966	-	A0A0C9QTP7tr=TSA: Wollemia nobilis Ref_Wollemi_Transcript_10235_1472 transcribed RNA sequence Wollemia nobilis	sp_v3.0_unigene17341	unigene17341	AT1G05850.1	Chitinase family protein	-0.153006	0.0490468	0.0294833	0.00667412
pp_66319	A	155	153	+	---NA---	sp_v3.0_unigene17075	unigene17075	#N/A	#N/A	-0.142102	8.31e-09	0.00286104	6.26e-06
pp_72505	G	387	390	-	Q9ZRX0sp=Translationally-controlled tumor protein homolog Pseudotsuga menziesii (Douglas-fir) (Abies menziesii)	sp_v3.0_unigene20693	isotig03932	AT3G05540.1	Methionine sulfoxide reductase (MSS4-like) family protein	-0.125872	0.000607734	5.69e-05	1.57e-06
pp_66319	C	154	153	+	---NA---	sp_v3.0_unigene17075	unigene17075	#N/A	#N/A	-0.120516	5.18e-07	0.000206981	8.85e-06
pp_134820	C	848	849	-	A8E1V8tr=Chalcone synthase Pinus pinaster (Maritime pine)	sp_v3.0_unigene34676	unigene21730	AT5G13930.1	Chalcone and stilbene synthase family protein	-0.110364	0.00334936	0.000488539	0.00116998
pp_163612	A	1851	1851	-	A9NNZ4tr=Putative uncharacterized protein Picea sitchensis (Sitka spruce) (Pinus sitchensis)	sp_v3.0_unigene38053	unigene38053	AT4G23400.1	plasma membrane intrinsic protein 1%3B5	-0.109156	0.0205739	0.0057217	0.000345983
pp_72515	G	438	441	-	Q9ZRX0sp=Translationally-controlled tumor protein homolog Pseudotsuga menziesii (Douglas-fir) (Abies menziesii)	sp_v3.0_unigene20693	isotig03932	AT3G05540.1	Methionine sulfoxide reductase (MSS4-like) family protein	-0.105586	0.00758869	5.58e-05	0.000142689
pp_194247	T	1304	1306	-	A9SME1sp=Thiamine thiazole synthase 2, chloroplastic Physcomitrella patens subsp. patens (Moss)	sp_v3.0_unigene390	unigene390	AT5G54770.1	thiazole biosynthetic enzyme%2C chloroplast (ARA6) (THI1) (THI4)	-0.0691456	0.00247108	0.0451735	0.000175377
pp_199937	C	1014	1015	-	Q676U0tr=Disease resistance protein Pinus sylvestris (Scots pine)	sp_v3.0_unigene30686	isotig01574	AT4G02170.1	cotton fiber protein	0.0203676	0.0307955	0.000251257	8.16e-06
pp_199937	A	1013	1015	-	Q676U0tr=Disease resistance protein Pinus sylvestris (Scots pine)	sp_v3.0_unigene30686	isotig01574	AT4G02170.1	cotton fiber protein	0.0340937	6.55e-05	6.84e-05	1.92e-07
pp_78491	G	714	715	+	A9U1Y5tr=Predicted protein Physcomitrella patens subsp. patens (Moss)	sp_v3.0_unigene10344	unigene10344	AT4G25740.1	RNA binding Plectin/S10 domain-containing protein	0.0397828	0.00277453	0.017881	0.0213987
pp_92107	A	1117	1117	-	A9NYY0sp=S-adenosylmethionine synthase 2 Picea sitchensis (Sitka spruce) (Pinus sitchensis)	sp_v3.0_unigene17443	unigene882	AT3G17390.1	S-adenosylmethionine synthetase family protein	0.0406353	5.8e-06	0.0199867	0.00197506
pp_134820	G	1350	1348	-	A8E1V8tr=Chalcone synthase Pinus pinaster (Maritime pine)	sp_v3.0_unigene34676	unigene21730	AT5G13930.1	Chalcone and stilbene synthase family protein	0.042782	2.28e-07	0.00244612	0.00278862
pp_203258	C	930	931	-	W9RHT8tr=Zinc finger A20 and AN1 domain-containing stress-associated protein 8 Morus notabilis	sp_v3.0_unigene1105	isotig32612	AT1G51200.1	A20/AN1-like zinc finger family protein	0.0470502	0.00515625	0.0223497	0.0123795
pp_200922	A	1186	1189	-	A9NKZ6tr=Putative uncharacterized protein Picea sitchensis (Sitka spruce) (Pinus sitchensis)	sp_v3.0_unigene126660	isotig08726	AT5G19140.1	aluminum induced protein with YGL and LRDR motifs	0.0491049	0.00308678	0.0413119	0.0342276
pp_245193	C	737	738	-	A0A077EMG8tr=Putative auxin-repressed protein Pinus massoniana	sp_v3.0_unigene17237	isotig13858	AT1G28330.1	dormancy-associated protein-like 1	0.0622452	1.74e-07	0.00468095	0.000224458
pp_92107	C	1312	1315	-	A9NYY0sp=S-adenosylmethionine synthase 2 Picea sitchensis (Sitka spruce) (Pinus sitchensis)	sp_v3.0_unigene17443	unigene882	AT3G17390.1	S-adenosylmethionine synthetase family protein	0.0622787	1.95e-05	0.00554828	0.00965971
pp_163612	C	1089	1090	-	A9NNZ4tr=Putative uncharacterized protein Picea sitchensis (Sitka spruce) (Pinus sitchensis)	sp_v3.0_unigene38053	unigene38053	AT4G23400.1	plasma membrane intrinsic protein 1%3B5	0.0637706	7.02e-11	0.00163973	1.81e-07
pp_74570	C	376	379	+	A0A0A7REG3tr=Late embryogenesis abundant protein LEA3-6 Pinus tabuliformis (Chinese pine) (Pinus leucosperma)	sp_v3.0_unigene3534	isotig83188	#N/A	#N/A	0.0693375	1.43e-05	0.00909777	8.25e-06
pp_225253	C	1031	1033	-	Q1XG58tr=Putative elongation factor Cryptomeria japonica (Japanese cedar) (Cupressus japonica)	sp_v3.0_unigene29456	unigene29456	AT1G30230.1	translation elongation factor EF1B/ribosomal protein S6 family protein	0.0837169	3.79e-06	0.0141116	0.00513555
pp_67823	A	2399	2402	-	A9NWR1sp=Elongation factor 1-alpha Picea sitchensis (Sitka spruce) (Pinus sitchensis)	sp_v3.0_unigene21427	unigene21427	AT1G07920.1	GTP binding Elongation factor Tu family protein	0.08818	0.00299847	0.00523825	0.00768409
pp_197369	C	877	878	-	A9NS25sp=Hexosyltransferase Picea sitchensis (Sitka spruce) (Pinus sitchensis)	sp_v3.0_unigene16911	isotig05291	AT2G47180.1	galactinol synthase 1	0.0917435	0.00273576	0.00392072	0.0205412
pp_92107	A	724	726	-	A9NYY0sp=S-adenosylmethionine synthase 2 Picea sitchensis (Sitka spruce) (Pinus sitchensis)	sp_v3.0_unigene17443	unigene882	AT3G17390.1	S-adenosylmethionine synthetase family protein	0.0979274	2.25e-05	0.0392064	0.00128997
pp_163612	A	1088	1090	-	A9NNZ4tr=Putative uncharacterized protein Picea sitchensis (Sitka spruce) (Pinus sitchensis)	sp_v3.0_unigene38053	unigene38053	AT4G23400.1	plasma membrane intrinsic protein 1%3B5	0.100661	3.94e-15	0.0081212	3.4e-13
pp_215444	A	1200	1202	-	Isoform2 of Polyubiquitin 14 OS=Arabidopsis thaliana GN=UBQ14	sp_v3.0_unigene18425	unigene18425	AT4G02890.1	Ubiquitin family protein	0.107648	7.62e-06	0.033234	0.039814
pp_163612	A	1090	1090	-	A9NNZ4tr=Putative uncharacterized protein Picea sitchensis (Sitka spruce) (Pinus sitchensis)	sp_v3.0_unigene38053	unigene38053	AT4G23400.1	plasma membrane intrinsic protein 1%3B5	0.113581	1.55e-05	1.96e-05	2.51e-12
pp_134820	C	716	717	-	A8E1V8tr=Chalcone synthase Pinus pinaster (Maritime pine)	sp_v3.0_unigene34676	unigene21730	AT5G13930.1	Chalcone and stilbene synthase family protein	0.118348	5.72e-10	0.00196522	7.65e-05
pp_169364	C	380	379	+	A0A0D9XP61tr=Uncharacterized protein Leersia perrieri	sp_v3.0_unigene29910	unigene29910	AT4G34555.1	Ribosomal protein S25 family protein	0.129774	0.0181993	0.0171833	0.00875008
pp_198174	A	929	929	-	---NA---	sp_v3.0_unigene50107	isotig05012	AT1G15270.1	Translation machinery associated TMA7	0.132677	0.0079089	0.00638683	0.00321781
pp_134820	A	904	902	-	A8E1V8tr=Chalcone synthase Pinus pinaster (Maritime pine)	sp_v3.0_unigene34676	unigene21730	AT5G13930.1	Chalcone and stilbene synthase family protein	0.133966	3.77e-10	0.0136973	0.00181562
pp_195157	C	636	637	-	A0A1D1ZJA7tr=Ubiquitin-conjugating enzyme E2 2 Anthurium amnicola	sp_v3.0_unigene2030	unigene2030	AT2G02760.1	ubiquiting-conjugating enzyme 2	0.140981	0.000847492	0.0179927	0.00866913
pp_163612	A	1091	1090	-	A9NNZ4tr=Putative uncharacterized protein Picea sitchensis (Sitka spruce) (Pinus sitchensis)	sp_v3.0_unigene38053	unigene38053	AT4G23400.1	plasma membrane intrinsic protein 1%3B5	0.144504	0.0497795	0.000858323	0.000273925
pp_68475	C	1527	1530	+	K8FDV3sp=Glutamine synthetase Pinus pinaster (Maritime pine)	sp_v3.0_unigene10503	isotig47399	AT5G37600.1	hypothetical protein	0.145777	0.00147864	0.0122318	0.0280022
pp_210565	A	428	428	-	A9NKS7tr=Putative uncharacterized protein Picea sitchensis (Sitka spruce) (Pinus sitchensis)	sp_v3.0_unigene17115	isotig32782	AT4G39090.1	Papain family cysteine protease	0.147703	0.0285894	0.0258503	0.00165438
pp_117765	G	837	835	-	A0A0D6QR66tr=Uncharacterized protein Araucaria cunninghamii (Hoop pine) (Moreton Bay pine)	sp_v3.0_unigene46004	isotig26679	AT4G28670.1	cysteine-rich RECEPTOR-like kinase%2C putative (DUF26)	0.148577	6.47e-18	0.0201069	0.000430071
pp_117765	G	837	840	-	A0A0D6QR66tr=Uncharacterized protein Araucaria cunninghamii (Hoop pine) (Moreton Bay pine)	sp_v3.0_unigene46004	isotig26679	AT4G28670.1	cysteine-rich RECEPTOR-like kinase%2C putative (DUF26)	0.148577	6.47e-18	0.0201069	0.000430071
pp_245795	C	467	466	+	M8BM79tr=Superoxide dismutase 1 copper chaperone Aegilops tauschii (Tausch's goatgrass) (Aegilops squarrosa)	sp_v3.0_unigene29867	unigene29867	AT4G39700.1	Heavy metal transport/detoxification superfamily protein	0.149395	0.000107822	0.0277513	0.038661
pp_163612	G	1087	1090	-	A9NNZ4tr=Putative uncharacterized protein Picea sitchensis (Sitka spruce) (Pinus sitchensis)	sp_v3.0_unigene38053	unigene38053	AT4G23400.1	plasma membrane intrinsic protein 1%3B5	0.151369	4.31e-23	0.00589637	1.46e-08
pp_197993	C	767	766	+	---NA---	sp_v3.0_unigene28766	unigene28766	#N/A	#N/A	0.159952	0.000168109	0.0293751	0.0113988
pp_197993	C	767	770	+	---NA---	sp_v3.0_unigene28766	unigene28766	#N/A	#N/A	0.159952	0.000168109	0.0293751	0.0113988
pp_120534	A	851	849	+	C0PR90tr=Putative uncharacterized protein Picea sitchensis (Sitka spruce) (Pinus sitchensis)	sp_v3.0_unigene17093	unigene17093	AT3G54820.1	plasma membrane intrinsic protein 2%3B5	0.161097	0.00450944	0.0443502	0.023334
pp_134758	C	1182	1181	+	Q9LLZ6tr=Proline-rich protein Pinus taeda (Loblolly pine)	sp_v3.0_unigene17005	unigene17005	AT1G62500.1	Bifunctional inhibitor/lipid-transfer protein/seed storage 2S albumin superfamily protein	0.164274	0.0145721	2.54e-06	0.00112593
pp_134820	G	903	902	-	A8E1V8tr=Chalcone synthase Pinus pinaster (Maritime pine)	sp_v3.0_unigene34676	unigene21730	AT5G13930.1	Chalcone and stilbene synthase family protein	0.165546	7.65e-20	0.000582371	8.69e-05
pp_212084	C	1546	1547	-	Q9SPI7tr=Actin Picea rubens (Red spruce) (Picea australis)	sp_v3.0_unigene18113	unigene18113	AT5G09810.1	actin 7	0.165839	4.65e-15	0.0238597	3.04e-06
pp_96229	A	2534	2536	-	A0A0C9RWH5tr=TSA: Wollemia nobilis Ref_Wollemi_Transcript_8720_1929 transcribed RNA sequence Wollemia nobilis	sp_v3.0_unigene2530	unigene2530	AT3G14230.2	related to AP2 2	0.166786	0.0149206	0.0366252	0.0280042
pp_212084	A	1545	1547	-	Q9SPI7tr=Actin Picea rubens (Red spruce) (Picea australis)	sp_v3.0_unigene18113	unigene18113	AT5G09810.1	actin 7	0.167409	2.01e-20	0.0462796	0.000325228
pp_117765	A	838	840	-	A0A0D6QR66tr=Uncharacterized protein Araucaria cunninghamii (Hoop pine) (Moreton Bay pine)	sp_v3.0_unigene46004	isotig26679	AT4G28670.1	cysteine-rich RECEPTOR-like kinase%2C putative (DUF26)	0.169046	4.78e-19	0.0137702	2.03e-05
pp_198174	C	928	929	-	---NA---	sp_v3.0_unigene50107	isotig05012	AT1G15270.1	Translation machinery associated TMA7	0.172359	0.00143102	0.0112649	0.00790395
pp_68474	A	1515	1513	+	K8FDV3sp=Glutamine synthetase Pinus pinaster (Maritime pine)	sp_v3.0_unigene10503	unigene10503	AT5G37600.1	hypothetical protein	0.1737	1.17e-07	0.0256071	0.00783869
pp_96026	A	1987	1989	-	Q5Y2E8sp=Peptidyl-prolyl cis-trans isomerase Pinus halepensis (Aleppo pine)	sp_v3.0_unigene8022	unigene8022	AT2G16600.1	rotamase CYP 3	0.176561	0.0181031	0.039744	0.0321038
pp_116909	C	618	617	+	A9P0B9sp=60S ribosomal protein L18a Picea sitchensis (Sitka spruce) (Pinus sitchensis)	sp_v3.0_unigene1871	unigene1871	AT2G34480.2	Ribosomal protein L18ae/LX family protein	0.176613	6.06e-10	0.0149245	3.29e-05
pp_85345	C	404	403	+	Q9FNE2sp=Glutaredoxin-C2 Arabidopsis thaliana (Mouse-ear cress)	sp_v3.0_unigene2124	unigene17671	AT5G40370.1	Glutaredoxin family protein	0.17927	0.0188034	0.0306816	2.35e-06
pp_117765	C	839	840	-	A0A0D6QR66tr=Uncharacterized protein Araucaria cunninghamii (Hoop pine) (Moreton Bay pine)	sp_v3.0_unigene46004	isotig26679	AT4G28670.1	cysteine-rich RECEPTOR-like kinase%2C putative (DUF26)	0.185525	1.01e-19	0.0405803	6.45e-07
pp_152996	A	1056	1058	-	A9NRJ4sp=Cysteine synthase Picea sitchensis (Sitka spruce) (Pinus sitchensis)	sp_v3.0_unigene12050	unigene12050	AT2G43750.1	O-acetylserine (thiol) lyase B	0.197774	0.000165364	0.0416836	7.06e-05
pp_73544	G	789	787	-	---NA---	sp_v3.0_unigene29559	unigene17197	#N/A	#N/A	0.205609	0.0012504	0.024414	0.0166326
pp_80897	A	1164	1164	+	Q3HRT2tr=Putative glycine-rich protein Picea glauca (White spruce) (Pinus glauca)	sp_v3.0_unigene7992	unigene7992	AT4G38680.1	glycine rich protein 2	0.208283	0.0226171	0.0037288	6.31e-05
pp_136341	G	1649	1652	-	A9NPE3tr=Putative uncharacterized protein Picea sitchensis (Sitka spruce) (Pinus sitchensis)	sp_v3.0_unigene21361	isotig49409	AT2G16850.1	plasma membrane intrinsic protein 2%3B8	0.213118	9.21e-13	0.0128126	1.71e-12
pp_134820	C	715	717	-	A8E1V8tr=Chalcone synthase Pinus pinaster (Maritime pine)	sp_v3.0_unigene34676	unigene21730	AT5G13930.1	Chalcone and stilbene synthase family protein	0.214261	1.23e-24	0.0116403	6.6e-09
pp_85345	A	380	380	+	Q9FNE2sp=Glutaredoxin-C2 Arabidopsis thaliana (Mouse-ear cress)	sp_v3.0_unigene2124	unigene17671	AT5G40370.1	Glutaredoxin family protein	0.216662	0.00225653	0.00454261	0.0154334
pp_239877	T	581	579	-	Q43767sp=Non-specific lipid-transfer protein 4.1 Hordeum vulgare (Barley)	sp_v3.0_unigene29451	unigene29451	AT5G59310.1	lipid transfer protein 4	0.219534	0.00231578	0.00954098	0.00759013
pp_64546	G	512	514	+	A9NWE3tr=Putative uncharacterized protein Picea sitchensis (Sitka spruce) (Pinus sitchensis)	sp_v3.0_unigene17308	unigene17308	AT2G37870.1	Bifunctional inhibitor/lipid-transfer protein/seed storage 2S albumin superfamily protein	0.223163	0.0111173	0.0499805	0.0246232
pp_79719	C	1153	1156	+	C0PSN2tr=Putative uncharacterized protein Picea sitchensis (Sitka spruce) (Pinus sitchensis)	sp_v3.0_unigene26968	unigene26968	AT5G25610.1	BURP domain-containing protein	0.234419	1.06e-06	0.0110032	0.00570658
pp_153045	C	654	652	+	A0A0K0M6X6tr=BSU2 Pinus tabuliformis (Chinese pine) (Pinus leucosperma)	sp_v3.0_unigene17163	unigene17163	AT1G24735.1	S-adenosyl-L-methionine-dependent methyltransferases superfamily protein	0.23614	0.0165339	0.027734	0.00536595
pp_85345	G	379	380	+	Q9FNE2sp=Glutaredoxin-C2 Arabidopsis thaliana (Mouse-ear cress)	sp_v3.0_unigene2124	unigene17671	AT5G40370.1	Glutaredoxin family protein	0.238242	0.00515675	0.0133969	0.00216209
pp_125666	A	1301	1299	-	P25818sp=Aquaporin TIP1-1 Arabidopsis thaliana (Mouse-ear cress)	sp_v3.0_unigene11963	isotig33184	AT2G36830.1	gamma tonoplast intrinsic protein	0.238951	0.0412966	0.0364429	0.0182372
pp_79639	C	259	262	-	A4L7R7sp=Defensin-1 Pinus sylvestris (Scots pine)	sp_v3.0_unigene127146	unigene127146	AT2G02120.1	Scorpion toxin-like knottin superfamily protein	0.24451	0.0106209	0.038367	0.00486352
pp_68475	C	1524	1523	+	K8FDV3sp=Glutamine synthetase Pinus pinaster (Maritime pine)	sp_v3.0_unigene10503	isotig47399	AT5G37600.1	hypothetical protein	0.252711	0.0150367	0.0143323	0.0385294
pp_108445	A	892	890	+	O22429tr=Calcium binding protein Pinus taeda (Loblolly pine)	sp_v3.0_unigene20892	PUT-3316000	AT1G24620.1	EF hand calcium-binding protein family	0.253094	4.72e-06	0.0147675	0.0466036
pp_200207	A	1682	1681	-	Q9LLZ6tr=Proline-rich protein Pinus taeda (Loblolly pine)	sp_v3.0_unigene34752	isotig41813	AT1G62500.1	Bifunctional inhibitor/lipid-transfer protein/seed storage 2S albumin superfamily protein	0.25375	0.000166874	0.0332476	0.000541782
pp_225711	A	905	905	-	A0A0C9QTP7tr=TSA: Wollemia nobilis Ref_Wollemi_Transcript_10235_1472 transcribed RNA sequence Wollemia nobilis	sp_v3.0_unigene17341	unigene17341	AT1G05850.1	Chitinase family protein	0.254224	0.00344746	0.00253132	1.24e-09
pp_92775	C	1772	1773	-	EnsemblPlants:GLYMA09G24890.1} Glycine max (Soybean) (Glycine hispida)	sp_v3.0_unigene17052	unigene17052	AT5G23950.1	Calcium-dependent lipid-binding (CaLB domain) family protein	0.269412	0.00105261	0.0310505	0.00014198
pp_199937	C	1302	1303	-	Q676U0tr=Disease resistance protein Pinus sylvestris (Scots pine)	sp_v3.0_unigene30686	isotig01574	AT4G02170.1	cotton fiber protein	0.269928	0.000275538	0.0221185	2.77e-09
pp_64546	C	510	509	+	A9NWE3tr=Putative uncharacterized protein Picea sitchensis (Sitka spruce) (Pinus sitchensis)	sp_v3.0_unigene17308	unigene17308	AT2G37870.1	Bifunctional inhibitor/lipid-transfer protein/seed storage 2S albumin superfamily protein	0.270594	0.000350211	0.00533107	7e-05
pp_134820	C	801	802	-	A8E1V8tr=Chalcone synthase Pinus pinaster (Maritime pine)	sp_v3.0_unigene34676	unigene21730	AT5G13930.1	Chalcone and stilbene synthase family protein	0.270749	2.56e-05	0.0151982	0.00977298
pp_92107	C	877	879	-	A9NYY0sp=S-adenosylmethionine synthase 2 Picea sitchensis (Sitka spruce) (Pinus sitchensis)	sp_v3.0_unigene17443	unigene882	AT3G17390.1	S-adenosylmethionine synthetase family protein	0.27187	4.55e-11	0.0395014	1.92e-06
pp_72584	C	1576	1577	-	A9NU81sp=Peroxidase Picea sitchensis (Sitka spruce) (Pinus sitchensis)	sp_v3.0_unigene1309	unigene1309	AT1G71695.1	Peroxidase superfamily protein	0.273605	0.00990451	0.00166214	0.0343492
pp_134820	G	714	717	-	A8E1V8tr=Chalcone synthase Pinus pinaster (Maritime pine)	sp_v3.0_unigene34676	unigene21730	AT5G13930.1	Chalcone and stilbene synthase family protein	0.294305	1.88e-11	0.000215369	7.97e-06
pp_85345	C	381	380	+	Q9FNE2sp=Glutaredoxin-C2 Arabidopsis thaliana (Mouse-ear cress)	sp_v3.0_unigene2124	unigene17671	AT5G40370.1	Glutaredoxin family protein	0.298209	0.000402393	0.000786446	0.00263424
pp_96026	C	1988	1989	-	Q5Y2E8sp=Peptidyl-prolyl cis-trans isomerase Pinus halepensis (Aleppo pine)	sp_v3.0_unigene8022	unigene8022	AT2G16600.1	rotamase CYP 3	0.302878	0.0264321	0.00609472	1.8e-06
pp_80897	C	1165	1164	+	Q3HRT2tr=Putative glycine-rich protein Picea glauca (White spruce) (Pinus glauca)	sp_v3.0_unigene7992	unigene7992	AT4G38680.1	glycine rich protein 2	0.30385	0.000151367	0.0132382	5.85e-05
pp_191864	G	1239	1242	-	A0A199W7S4tr=Universal stress protein A-like protein Ananas comosus (Pineapple) (Ananas ananas)	sp_v3.0_unigene17066	unigene17066	AT3G03270.2	Adenine nucleotide alpha hydrolases-like superfamily protein	0.310774	8.86e-10	0.0178614	3.11e-06
pp_134820	T	799	802	-	A8E1V8tr=Chalcone synthase Pinus pinaster (Maritime pine)	sp_v3.0_unigene34676	unigene21730	AT5G13930.1	Chalcone and stilbene synthase family protein	0.312056	0.00125523	0.00239615	0.00897452
pp_73029	A	1820	1820	+	Q2QNG7sp=ATP-citrate synthase alpha chain protein 3 Oryza sativa subsp. japonica (Rice)	sp_v3.0_unigene2226	unigene2226	AT1G10670.1	ATP-citrate lyase A-1	0.315334	0.000356185	0.00348355	0.0102243
pp_200207	A	1681	1681	-	Q9LLZ6tr=Proline-rich protein Pinus taeda (Loblolly pine)	sp_v3.0_unigene34752	isotig41813	AT1G62500.1	Bifunctional inhibitor/lipid-transfer protein/seed storage 2S albumin superfamily protein	0.31655	9.58e-06	0.00228551	9.07e-07
pp_134758	A	1183	1181	+	Q9LLZ6tr=Proline-rich protein Pinus taeda (Loblolly pine)	sp_v3.0_unigene17005	unigene17005	AT1G62500.1	Bifunctional inhibitor/lipid-transfer protein/seed storage 2S albumin superfamily protein	0.320549	0.00997085	1.73e-07	0.000377739
pp_79725	C	1038	1037	+	A9NU27tr=Putative uncharacterized protein Picea sitchensis (Sitka spruce) (Pinus sitchensis)	sp_v3.0_unigene16977	unigene16977	AT5G25610.1	BURP domain-containing protein	0.32234	0.0190522	0.00185164	0.00159689
pp_79719	C	919	918	+	C0PSN2tr=Putative uncharacterized protein Picea sitchensis (Sitka spruce) (Pinus sitchensis)	sp_v3.0_unigene26968	unigene26968	AT5G25610.1	BURP domain-containing protein	0.32967	6.54e-07	0.002864	0.00832505
pp_188583	G	770	771	+	M5WRW6tr=Uncharacterized protein Prunus persica (Peach) (Amygdalus persica)	sp_v3.0_unigene17318	unigene40477	#N/A	#N/A	0.339788	2.07e-10	0.0183489	0.000172214
pp_199937	A	1301	1303	-	Q676U0tr=Disease resistance protein Pinus sylvestris (Scots pine)	sp_v3.0_unigene30686	isotig01574	AT4G02170.1	cotton fiber protein	0.34906	0.00464222	0.0113808	1.35e-11
pp_155709	C	747	746	+	Q41951sp=Aquaporin TIP2-1 Arabidopsis thaliana (Mouse-ear cress)	sp_v3.0_unigene17336	PUT-3916004	AT3G16240.1	delta tonoplast integral protein	0.361134	0.00819309	0.00218491	5.57e-05
pp_228285	C	558	559	-	Q8SAG3sp=Actin-depolymerizing factor Vitis vinifera (Grape)	sp_v3.0_unigene17421	isotig50721	AT2G31200.1	actin depolymerizing factor 6	0.361947	1.06e-05	0.0120693	0.00336416
pp_215445	T	591	593	-	Isoform2 of Polyubiquitin 14 OS=Arabidopsis thaliana GN=UBQ14	sp_v3.0_unigene16586	unigene16586	AT5G03240.1	polyubiquitin 3	0.363009	5.18e-06	0.0227774	8.46e-07
pp_212084	T	1841	1843	-	Q9SPI7tr=Actin Picea rubens (Red spruce) (Picea australis)	sp_v3.0_unigene18113	unigene18113	AT5G09810.1	actin 7	0.380428	0.000242104	9.95e-06	0.00450717
pp_203258	C	418	421	-	W9RHT8tr=Zinc finger A20 and AN1 domain-containing stress-associated protein 8 Morus notabilis	sp_v3.0_unigene1105	isotig32612	AT1G51200.1	A20/AN1-like zinc finger family protein	0.380541	0.000258035	0.0089313	3.08e-05
pp_124249	G	650	651	+	EnsemblPlants:Zm00001d029595_T001} Zea mays (Maize)	sp_v3.0_unigene30069	unigene30069	AT2G23090.1	Uncharacterized protein family SERF	0.382446	0.000311222	0.0207231	0.0118697
pp_164176	C	804	805	-	B7FGG7tr=Maternal effect embryo arrest protein, putative Medicago truncatula (Barrel medic) (Medicago tribuloides)	sp_v3.0_unigene16932	unigene174	AT4G37300.1	maternal effect embryo arrest 59	0.387253	0.0262056	0.0299522	0.0207812
pp_91863	A	554	555	+	A9NQ84sp=60S ribosomal protein L27 Picea sitchensis (Sitka spruce) (Pinus sitchensis)	sp_v3.0_unigene1351	unigene1351	AT3G22230.1	Ribosomal L27e protein family	0.387529	7.5e-06	0.00236904	0.0357202
pp_124249	T	649	647	+	EnsemblPlants:Zm00001d029595_T001} Zea mays (Maize)	sp_v3.0_unigene30069	unigene30069	AT2G23090.1	Uncharacterized protein family SERF	0.39101	7.94e-05	0.0120029	0.0205423
pp_124249	T	649	651	+	EnsemblPlants:Zm00001d029595_T001} Zea mays (Maize)	sp_v3.0_unigene30069	unigene30069	AT2G23090.1	Uncharacterized protein family SERF	0.39101	7.94e-05	0.0120029	0.0205423
pp_72505	T	885	888	-	Q9ZRX0sp=Translationally-controlled tumor protein homolog Pseudotsuga menziesii (Douglas-fir) (Abies menziesii)	sp_v3.0_unigene20693	isotig03932	AT3G05540.1	Methionine sulfoxide reductase (MSS4-like) family protein	0.400735	0.00867915	0.0452091	0.000545885
pp_212084	T	1840	1843	-	Q9SPI7tr=Actin Picea rubens (Red spruce) (Picea australis)	sp_v3.0_unigene18113	unigene18113	AT5G09810.1	actin 7	0.410505	0.000315609	8.85e-05	0.00403504
pp_85345	A	382	380	+	Q9FNE2sp=Glutaredoxin-C2 Arabidopsis thaliana (Mouse-ear cress)	sp_v3.0_unigene2124	unigene17671	AT5G40370.1	Glutaredoxin family protein	0.415314	0.000550829	7.56e-05	0.000126914
pp_192004	C	1151	1150	+	A0A061E2H9sp=Peroxidase Theobroma cacao (Cacao) (Cocoa)	sp_v3.0_unigene26714	isotig50383	AT5G64120.1	Peroxidase superfamily protein	0.426059	1.53e-08	0.0295961	0.0145835
pp_210854	A	498	496	+	B8LRD8tr=Putative uncharacterized protein Picea sitchensis (Sitka spruce) (Pinus sitchensis)	sp_v3.0_unigene29605	unigene29605	AT5G43830.1	aluminum induced protein with YGL and LRDR motifs	0.442978	0.0225279	0.0221541	0.00462027
pp_203258	C	420	421	-	W9RHT8tr=Zinc finger A20 and AN1 domain-containing stress-associated protein 8 Morus notabilis	sp_v3.0_unigene1105	isotig32612	AT1G51200.1	A20/AN1-like zinc finger family protein	0.445986	0.00178775	0.0325577	0.00022999
pp_91863	A	555	555	+	A9NQ84sp=60S ribosomal protein L27 Picea sitchensis (Sitka spruce) (Pinus sitchensis)	sp_v3.0_unigene1351	unigene1351	AT3G22230.1	Ribosomal L27e protein family	0.449463	2.15e-05	0.00187821	0.000636708
pp_155709	C	748	746	+	Q41951sp=Aquaporin TIP2-1 Arabidopsis thaliana (Mouse-ear cress)	sp_v3.0_unigene17336	PUT-3916004	AT3G16240.1	delta tonoplast integral protein	0.452249	3.05e-06	2.44e-05	1.97e-11
pp_181111	T	398	400	+	A0A061F272tr=Germin-like protein 2 Theobroma cacao (Cacao) (Cocoa)	sp_v3.0_unigene30325	unigene30325	AT1G09560.1	germin-like protein 5	0.454031	0.00526899	0.02041	0.000265814
pp_163610	T	1245	1243	+	V5NQQ0tr=Aquaporin Pinus massoniana	sp_v3.0_unigene126701	unigene126701	AT4G00430.1	plasma membrane intrinsic protein 1%3B4	0.456787	0.0495861	0.00414788	0.00146603
pp_172534	A	471	469	-	D3IZ10tr=Thaumatin-like protein L6 Pinus monticola (Western white pine) (Strobus monticola)	sp_v3.0_unigene30400	isotig57379	AT4G11650.1	osmotin 34	0.459732	1.45e-05	0.00194335	3.42e-09
pp_116909	T	799	797	+	A9P0B9sp=60S ribosomal protein L18a Picea sitchensis (Sitka spruce) (Pinus sitchensis)	sp_v3.0_unigene1871	unigene1871	AT2G34480.2	Ribosomal protein L18ae/LX family protein	0.499303	0.0137799	0.000240011	1.5e-08
