## Supplemental Dataset 10 for "Epitranscriptome changes triggered by ammonium nutrition regulate the proteome response of maritime pine roots"

### Sheet: Supp Dataset 10
Supplemental Dataset 10. Elements with significant changes at least in two experimental approaches.
		DRS results			Epitranscriptomics results				Proteomics results
Number	Description	id	Arab id	logFC	id	Putative Mod Position	Arab id	logFC	id	Arab id	logFC
1	Antimicrobial peptide (PpAMP1)	pp_58005	#N/A	1.10056	pp_58006	517	#N/A	0.56378
		pp_58008	#N/A	1.00718
2	Calcium binding protein	pp_108445	AT1G24620.1	-0.880919	pp_108445	1231	AT1G24620.1	-0.63344
		pp_108458	AT1G24620.1	-0.982374	pp_108458	1214	AT1G24620.1	-0.620878
3	S-Adenosylmethionine synthase	pp_92107	AT3G17390.1	-0.40557	pp_92107	1029	AT3G17390.1	-0.50647
					pp_92107	1556	AT3G17390.1	0.556467
					pp_92107	1788	AT3G17390.1	0.521374
4	Class IV chitinase	pp_117809	AT2G43590.1	0.70994	pp_117807	516	AT2G43590.1	-0.731333
5	L-Asparaginase (PpASPG)	pp_167570	AT3G16150.1	0.645805	pp_167572	1459	AT3G16150.1	0.686745
		pp_167571	AT3G16150.1	0.646643	pp_167572	1675	AT3G16150.1	0.797396
6	Aquaporin TIP2-4	pp_198180	AT3G16240.1	0.822119	pp_198184	640	AT3G16240.1	0.602622
					pp_198184	1248	AT3G16240.1	0.579474
					pp_198184	1249	AT3G16240.1	0.695832
7	Cold shock protein CSP/GRP	pp_80896	AT4G38680.1	-0.780422	pp_80897	987	AT4G38680.1	0.506101
					pp_80897	988	AT4G38680.1	0.728854
8	Alanine-glyoxylate aminotransferase (AGT)	pp_201989	AT4G39660.1	0.489318	pp_201987	2383	AT4G39660.1	-0.504879
		pp_201990	AT4G39660.1	0.606469	pp_201987	2609	AT4G39660.1	0.773628
					pp_201987	2610	AT4G39660.1	0.66423
					pp_201987	2743	AT4G39660.1	-0.671576
9	BURP domain protein RD22	pp_79724	AT5G25610.1	-0.499319	pp_79719	1176	AT5G25610.1	-0.544133
					pp_79719	1256	AT5G25610.1	0.681607
					pp_79719	1270	AT5G25610.1	-0.599315
					pp_79719	1271	AT5G25610.1	-0.591847
					pp_79719	1272	AT5G25610.1	-0.592153
					pp_79729	1468	AT5G25610.1	-1.11387
10	Glutamine synthetase (PpGS1b)	pp_68481	AT5G37600.1	1.12858	pp_68474	834	AT5G37600.1	-0.592972
					pp_68474	836	AT5G37600.1	-0.522786
					pp_68474	879	AT5G37600.1	-0.525957
					pp_68474	880	AT5G37600.1	-0.566254
					pp_68474	881	AT5G37600.1	-0.5478
					pp_68474	1807	AT5G37600.1	0.513828
					pp_68474	1966	AT5G37600.1	-0.502587
					pp_68484	1918	AT5G37600.1	-0.665963
11	Caffeoyl-CoA O-methyltransferase	pp_153042	AT4G26220.1	1.00725	pp_153045	384	AT1G24735.1	0.65855
					pp_153045	1338	AT1G24735.1	0.532143
12	Ubiquitin	pp_153161	#N/A	-0.445708	pp_153162	191	AT4G02890.1	-0.625241
13	Cold shock protein CSP/GRP	pp_197347	AT2G21660.1	-0.541235	pp_197349	989	AT2G21660.1	-0.597756
		pp_197348	AT2G21660.1	-0.542523	pp_197348	990	AT2G21660.1	0.630316
		pp_197349	AT2G21660.1	-0.545002	pp_197349	1096	AT2G21660.1	0.998508
		pp_197350	AT2G21660.1	-0.544713	pp_197347	1696	AT2G21660.1	0.621607
14	---NA---	pp_197992	ND	-0.499286	pp_197993	1136	ND	-0.506504
		pp_197993	ND	-0.500445	pp_197993	1610	ND	0.543258
					pp_197993	1611	ND	0.539358
15	Alcohol dehydrogenase	pp_203818	AT1G77120.1	-1.66288					pp_203818	AT1G77120.1	-2.25372
		pp_203819	AT1G77120.1	-1.21394
16	Mitochondrion-localized small heat shock protein 23.6	pp_219379	AT4G25200.1	-0.690682					pp_219379	AT4G25200.1	-2.8827
17	Peroxidase	pp_136236	AT5G17820.1	1.57039					pp_136239	AT5G17820.1	-2.67694
		pp_136239	AT5G17820.1	0.605941
18	Coatomer subunit delta	pp_246182	AT5G05010.1	0.880273					pp_246182	AT5G05010.1	-1.00634
19	40S Ribosomal protein S23-2-like	pp_236316	AT3G09680.1	0.641247					pp_236316	AT3G09680.1	1.31099
		pp_236320	AT3G09680.1	0.640151
20	Tubulin alpha chain				pp_66210	245	AT1G04820.1	0.688044	pp_66210	AT1G04820.1	-1.45468
					pp_66210	1206	AT1G04820.1	-0.601865
21	Antifungal protein ginkbilobin-2				pp_134771	246	ND	-0.591134	pp_134771	ND	2.3902
22	Glutaredoxin				pp_85345	190	AT5G40370.1	0.50346	pp_85340	AT5G40370.2	1.93526
					pp_85345	267	AT5G40370.1	0.529503	pp_85345	AT5G40370.1	1.95674
23	60S Ribosomal protein L3				pp_124914	704	AT1G43170.1	0.695847	pp_124913	AT1G61580.1	-2.11855
					pp_124914	1096	AT1G43170.1	0.985716	pp_124914	AT1G43170.1	-1.81366
					pp_124916	586	AT1G43170.1	0.651451	pp_124915	AT1G43170.1	-2.16027
					pp_124916	587	AT1G43170.1	0.710348	pp_124916	AT1G43170.1	-1.82887
24	Cytosolic isocitrate dehydrogenase				pp_153221	520	AT1G65930.1	0.579168	pp_153216	AT1G65930.1	-2.67681
									pp_153217	AT1G65930.1	-1.84105
25	1-Aminocyclopropane-1-carboxylate oxidase				pp_162588	462	AT1G77330.1	0.840537	pp_162587	AT1G77330.1	-2.69294
26	GTP binding Elongation factor Tu				pp_127696	1033	AT1G07920.1	-0.874924	pp_127695	AT1G07920.1	-1.65167
					pp_127696	2090	AT1G07920.1	-0.591074
					pp_127696	2107	AT1G07920.1	0.597382
					pp_127696	2237	AT1G07920.1	-0.525037
27	GTP binding Elongation factor Tu				pp_67821	849	AT1G07920.1	-0.589382	pp_67822		-1.59375
					pp_67822	917	AT1G07920.1	-0.552691
					pp_67822	918	AT1G07920.1	-0.517866
					pp_67823	1035	AT1G07920.1	0.726726
					pp_67823	1036	AT1G07920.1	0.758133
					pp_67823	1037	AT1G07920.1	0.641865
					pp_67823	1676	AT1G07920.1	0.520919
					pp_67823	2092	AT1G07920.1	-0.533872
					pp_67823	2402	AT1G07920.1	-0.51628
28	40S Ribosomal protein S23-2-like				pp_236318	559	AT5G02960.1	-0.628403	pp_236318	AT5G02960.1	1.37796
					pp_236318	736	AT5G02960.1	0.932389
					pp_236318	737	AT5G02960.1	0.852834
29	aldehyde dehydrogenase family protein	pp_87003	AT1G23800.1	0.578886	pp_87000	436	AT1G23800.1	0.728096	pp_86998	AT1G23800.1	-1.19652
									pp_87002	AT1G23800.1	-1.18464
30	Cold shock protein CSP/GRP	pp_211512	AT2G21660.1	-0.434526	pp_211515	1442	AT2G21660.1	0.879032	pp_211516	AT2G21660.1	2.10658
		pp_211516	AT2G21660.1	-0.698345	pp_211515	1443	AT2G21660.1	0.588062
					pp_211515	1995	AT2G21660.1	0.73491
