## Supplemental Dataset 11 for "Epitranscriptome changes triggered by ammonium nutrition regulate the proteome response of maritime pine roots"

### Sheet: Supp Dataset 11
Supplemental Dataset 11. Commons significant GO terms between omics analyses.
20 common elements in "DRS", "Epitranscript." and "Proteomics":							10 common elements in "DRS" and "Epitranscript.":						5 common elements in "DRS" and "Proteomics":					59 common elements in "Epitranscript." and "Proteomics":
GO:0005576	C	extracellular region					GO:0015934	C	large ribosomal subunit				GO:0009532	C	plastid stroma			GO:0005622	C	intracellular
GO:0005840	C	ribosome					GO:0003729	F	mRNA binding				GO:0009570	C	chloroplast stroma			GO:0005623	C	cell
GO:0022626	C	cytosolic ribosome					GO:0044822	F	poly(A) RNA binding				GO:0006082	P	organic acid metabolic process			GO:0005737	C	cytoplasm
GO:0030529	C	intracellular ribonucleoprotein complex					GO:0006520	P	cellular amino acid metabolic process				GO:0019752	P	carboxylic acid metabolic process			GO:0005829	C	cytosol
GO:0044391	C	ribosomal subunit					GO:0006541	P	glutamine metabolic process				GO:0043436	P	oxoacid metabolic process			GO:0015935	C	small ribosomal subunit
GO:0044422	C	organelle part					GO:0009064	P	glutamine family amino acid metabolic process									GO:0032991	C	macromolecular complex
GO:0044445	C	cytosolic part					GO:0046394	P	carboxylic acid biosynthetic process									GO:0043226	C	organelle
GO:0044446	C	intracellular organelle part					GO:0046686	P	response to cadmium ion									GO:0043228	C	non-membrane-bounded organelle
GO:1990904	C	ribonucleoprotein complex					GO:1901605	P	alpha-amino acid metabolic process									GO:0043229	C	intracellular organelle
GO:0003735	F	structural constituent of ribosome					GO:1901607	P	alpha-amino acid biosynthetic process									GO:0043232	C	intracellular non-membrane-bounded organelle
GO:0005198	F	structural molecule activity																GO:0044424	C	intracellular part
GO:0006412	P	translation																GO:0044444	C	cytoplasmic part
GO:0006518	P	peptide metabolic process																GO:0044464	C	cell part
GO:0010035	P	response to inorganic substance																GO:0003924	F	GTPase activity
GO:0010038	P	response to metal ion																GO:0005525	F	GTP binding
GO:0043043	P	peptide biosynthetic process																GO:0019001	F	guanyl nucleotide binding
GO:0043603	P	cellular amide metabolic process																GO:0032561	F	guanyl ribonucleotide binding
GO:0043604	P	amide biosynthetic process																GO:0006163	P	purine nucleotide metabolic process
GO:1901564	P	organonitrogen compound metabolic process																GO:0006753	P	nucleoside phosphate metabolic process
GO:1901566	P	organonitrogen compound biosynthetic process																GO:0006807	P	nitrogen compound metabolic process
																		GO:0006950	P	response to stress
																		GO:0006952	P	defense response
																		GO:0009058	P	biosynthetic process
																		GO:0009059	P	macromolecule biosynthetic process
																		GO:0009117	P	nucleotide metabolic process
																		GO:0009150	P	purine ribonucleotide metabolic process
																		GO:0009605	P	response to external stimulus
																		GO:0009607	P	response to biotic stimulus
																		GO:0009617	P	response to bacterium
																		GO:0010467	P	gene expression
																		GO:0019693	P	ribose phosphate metabolic process
																		GO:0022607	P	cellular component assembly
																		GO:0022613	P	ribonucleoprotein complex biogenesis
																		GO:0022618	P	ribonucleoprotein complex assembly
																		GO:0034622	P	cellular macromolecular complex assembly
																		GO:0034645	P	cellular macromolecule biosynthetic process
																		GO:0042221	P	response to chemical
																		GO:0042254	P	ribosome biogenesis
																		GO:0042255	P	ribosome assembly
																		GO:0042278	P	purine nucleoside metabolic process
																		GO:0042742	P	defense response to bacterium
																		GO:0043207	P	response to external biotic stimulus
																		GO:0043933	P	macromolecular complex subunit organization
																		GO:0044085	P	cellular component biogenesis
																		GO:0044249	P	cellular biosynthetic process
																		GO:0044271	P	cellular nitrogen compound biosynthetic process
																		GO:0044281	P	small molecule metabolic process
																		GO:0044710	P	single-organism metabolic process
																		GO:0046128	P	purine ribonucleoside metabolic process
																		GO:0051704	P	multi-organism process
																		GO:0051707	P	response to other organism
																		GO:0055086	P	nucleobase-containing small molecule metabolic process
																		GO:0065003	P	macromolecular complex assembly
																		GO:0070925	P	organelle assembly
																		GO:0071822	P	protein complex subunit organization
																		GO:0071826	P	ribonucleoprotein complex subunit organization
																		GO:0072521	P	purine-containing compound metabolic process
																		GO:0098542	P	defense response to other organism
																		GO:1901576	P	organic substance biosynthetic process
